# Systematic inference of mutation rates and spectra across the tree of life via a scalable read-based framework

**DOI:** 10.64898/2026.02.02.703326

**Authors:** Asaf Pinhasi, Keren Yizhak, Yosef E Maruvka

## Abstract

The rapid increase in available genome assemblies allows eukaryote-wide analyses of mutation rates and mutational spectra, yet whole-genome alignment remains a major computational bottleneck. We present CORAL, a scalable framework for inferring branch-specific substitutions without a centralized whole-genome alignment. CORAL fragments sister genomes into pseudo-reads, aligns them to an outgroup, and assigns substitutions by parsimony. CORAL achieved high concordance with three independent resources for both mutation rates and 96-category spectra. Applying CORAL to 5,090 species with calibrated divergence times, we generated the largest comparative atlas of mutation rates and spectra across animals, plants, fungi, and protists. Mutation rates vary by orders of magnitude and correlate with life-history traits such as lifespan and body weight. We find that mutation spectra are major determinants of each clade’s genomic trinucleotide composition and exhibit strong phylogenetic structure. We identified seven evolutionary mutational signatures, including two novel signatures and three previously observed only in cancer. Signature activities varied widely, and for several processes, tracked life-history covariates, suggesting distinct etiologies. Together, CORAL and this extensive atlas establish a powerful framework for comparative genomics, overcoming alignment bottlenecks to reveal the forces driving molecular evolution.
