## Supplementary material for "Systematic inference of mutation rates and spectra across the tree of life via a scalable read-based framework": Table S3

### Sheet: README
Supplementary Table 3 – Taxonomy summary
Rows
Each row is a taxonomic group defined by (kingdom, phylum, class).
Columns (in file order)
· kingdom
· phylum
· class
· Branch estimates (all) – number of species-branches (no coverage filter)
· Unique species (all) – number of unique species (no coverage filter)
· Branch estimates (>=25%) – number of species-branches with ≥25% alignment coverage
· Unique species (>=25%) – number of unique species with ≥25% alignment coverage

### Sheet: Taxonomy_summary
kingdom	phylum	class	Branch estimates (all)	Unique species (all)	Branch estimates (>=25%)	Unique species (>=25%)
Metazoa	Chordata	Actinopteri	1434	1046	1257	928
Metazoa	Chordata	Aves	1236	898	1184	872
Metazoa	Chordata	Mammalia	937	676	842	615
Metazoa	Chordata	Lepidosauria	152	110	146	105
Metazoa	Chordata	Amphibia	70	54	24	20
Metazoa	Chordata	Reptilia	32	26	32	26
Metazoa	Arthropoda	Insecta	646	495	327	267
Metazoa	Arthropoda	Malacostraca	12	9	12	9
Metazoa	Cnidaria	Anthozoa	50	37	36	30
Metazoa	Other	Other	40	32	17	15
Metazoa	Mollusca	Bivalvia	16	15	6	6
Metazoa	Mollusca	Gastropoda	10	10	2	2
Metazoa	Platyhelminthes	Cestoda	10	8	4	3
Viridiplantae	Streptophyta	Magnoliopsida	1260	911	463	370
Fungi	Ascomycota	Sordariomycetes	282	203	145	105
Fungi	Ascomycota	Eurotiomycetes	142	106	62	48
Fungi	Ascomycota	Pichiomycetes	126	97	32	26
Fungi	Ascomycota	Saccharomycetes	82	63	15	13
Fungi	Ascomycota	Dothideomycetes	82	61	25	21
Fungi	Ascomycota	Lecanoromycetes	62	47	24	19
Fungi	Ascomycota	Leotiomycetes	44	35	23	18
Fungi	Basidiomycota	Agaricomycetes	60	49	13	13
Fungi	Other	Other	12	10	2	2
Chromista	Bacillariophyta	Coscinodiscophyceae	30	24	4	3
Chromista	Other	Other	14	12	0	0
Protista	Euglenozoa	Kinetoplastea	16	11	11	8
Protista	Apicomplexa	Aconoidasida	14	10	8	6
