## Supplementary material for "Systematic inference of mutation rates and spectra across the tree of life via a scalable read-based framework": Table S4

### Sheet: README
Supplementary Table 4 – Spearman correlations of mutation rate with traits (species-level means)
Rows
Each row represents one Spearman correlation test between a trait and annual mutation rate, computed on species-level means (values averaged across branches sharing the same taxa1). Results are reported for:
· all species combined (“All”)
· each clade separately (from Clade)
Columns (in file order)
· Group – “All” or clade name
· Trait – trait tested
· Feature – outcome variable (always Annual Mutation Rates)
· rho – Spearman correlation coefficient
· p_value – two-sided p-value
· N – number of species used in the test (after removing missing values)
Filtering
Correlation tests are performed only when N ≥ 5 and both variables show variation (more than one unique value).

### Sheet: Spearman_mutation_rate_traits_c
	Group	Trait	Feature	rho	p_value	N
0	All	Maximum longevity (yrs)-AnAge	Annual Mutation Rates	-0.333072	2.11539e-25	925
1	All	Female maturity (days)-AnAge	Annual Mutation Rates	-0.372521	3.59713e-24	691
2	All	Male maturity (days)-AnAge	Annual Mutation Rates	-0.394541	6.23957e-23	577
3	All	Adult weight (g)-AnAge	Annual Mutation Rates	-0.294646	1.82613e-19	899
4	All	GenerationLength_d-MGL	Annual Mutation Rates	-0.390292	1.85075e-19	495
5	All	Max_longevity_d-MGL	Annual Mutation Rates	-0.412776	2.07842e-16	364
6	All	Calculated_GL_d-MGL	Annual Mutation Rates	-0.443232	6.4637e-16	301
7	All	Litters/Clutches per year-AnAge	Annual Mutation Rates	0.356978	1.70107e-13	401
8	All	Inter-litter/Interbirth interval-AnAge	Annual Mutation Rates	-0.431795	9.89054e-13	249
9	All	Birth weight (g)-AnAge	Annual Mutation Rates	-0.328851	9.04928e-12	409
10	All	Body mass (g)-AnAge	Annual Mutation Rates	-0.467306	4.83635e-11	178
11	All	Metabolic rate (W)-AnAge	Annual Mutation Rates	-0.433116	1.55679e-09	178
12	All	Gestation/Incubation (days)-AnAge	Annual Mutation Rates	-0.226535	1.46759e-07	527
13	All	Weaning weight (g)-AnAge	Annual Mutation Rates	-0.403257	6.5438e-06	117
14	All	Weaning (days)-AnAge	Annual Mutation Rates	-0.281486	7.66921e-06	245
15	All	Litter/Clutch size-AnAge	Annual Mutation Rates	0.172514	6.14275e-05	534
16	All	mass-specific metabolic rate-AT	Annual Mutation Rates	0.443899	0.000188934	66
17	All	MRDT (yrs)-AnAge	Annual Mutation Rates	-0.63911	0.00102729	23
18	All	metabolic rate-AT	Annual Mutation Rates	-0.361411	0.00309705	65
19	All	Temperature (K)-AnAge	Annual Mutation Rates	0.230071	0.00490756	148
20	All	brain size-AT	Annual Mutation Rates	-0.162243	0.0141821	228
21	All	Growth rate (1/days)-AnAge	Annual Mutation Rates	0.153804	0.0234458	217
22	All	IMR (per yr)-AnAge	Annual Mutation Rates	-0.145224	0.488542	25
23	All	methylation_levels	Annual Mutation Rates	0.0617461	0.510248	116
24	Birds	Adult weight (g)-AnAge	Annual Mutation Rates	-0.527497	1.12347e-27	367
25	Birds	Maximum longevity (yrs)-AnAge	Annual Mutation Rates	-0.524007	5.25869e-26	349
26	Birds	Gestation/Incubation (days)-AnAge	Annual Mutation Rates	-0.595136	3.46401e-17	165
27	Birds	Birth weight (g)-AnAge	Annual Mutation Rates	-0.635316	2.57338e-13	106
28	Birds	Female maturity (days)-AnAge	Annual Mutation Rates	-0.435826	5.75777e-13	249
29	Birds	Male maturity (days)-AnAge	Annual Mutation Rates	-0.439798	1.73421e-11	213
30	Birds	Growth rate (1/days)-AnAge	Annual Mutation Rates	0.537508	1.72978e-10	122
31	Birds	Body mass (g)-AnAge	Annual Mutation Rates	-0.652342	5.2191e-09	64
32	Birds	Metabolic rate (W)-AnAge	Annual Mutation Rates	-0.608736	9.46847e-08	64
33	Birds	mass-specific metabolic rate-AT	Annual Mutation Rates	0.543797	0.000197593	42
34	Birds	metabolic rate-AT	Annual Mutation Rates	-0.534743	0.000264065	42
35	Birds	brain size-AT	Annual Mutation Rates	-0.397248	0.000316815	78
36	Birds	Litter/Clutch size-AnAge	Annual Mutation Rates	0.236347	0.00279227	158
37	Birds	methylation_levels	Annual Mutation Rates	-0.418641	0.00644798	41
38	Birds	Litters/Clutches per year-AnAge	Annual Mutation Rates	0.21805	0.0149802	124
39	Birds	IMR (per yr)-AnAge	Annual Mutation Rates	-0.533031	0.091341	11
40	Birds	MRDT (yrs)-AnAge	Annual Mutation Rates	-0.455098	0.257192	8
41	Fish	Adult weight (g)-AnAge	Annual Mutation Rates	-0.288765	0.00174936	115
42	Fish	Female maturity (days)-AnAge	Annual Mutation Rates	-0.119143	0.271707	87
43	Fish	Maximum longevity (yrs)-AnAge	Annual Mutation Rates	0.0572291	0.432872	190
44	Fish	Litter/Clutch size-AnAge	Annual Mutation Rates	-0.321429	0.482072	7
45	Fish	methylation_levels	Annual Mutation Rates	0.108669	0.589511	27
46	Fish	Male maturity (days)-AnAge	Annual Mutation Rates	-0.0522643	0.626668	89
47	Fish	Gestation/Incubation (days)-AnAge	Annual Mutation Rates	-0.14415	0.757818	7
48	Mammals	GenerationLength_d-MGL	Annual Mutation Rates	-0.390292	1.85075e-19	495
49	Mammals	Male maturity (days)-AnAge	Annual Mutation Rates	-0.499503	1.46194e-17	256
50	Mammals	Maximum longevity (yrs)-AnAge	Annual Mutation Rates	-0.43196	6.8968e-17	340
51	Mammals	Female maturity (days)-AnAge	Annual Mutation Rates	-0.434198	7.78685e-17	335
52	Mammals	Max_longevity_d-MGL	Annual Mutation Rates	-0.412776	2.07842e-16	364
53	Mammals	Calculated_GL_d-MGL	Annual Mutation Rates	-0.443232	6.4637e-16	301
54	Mammals	Inter-litter/Interbirth interval-AnAge	Annual Mutation Rates	-0.431795	9.89054e-13	249
55	Mammals	Litters/Clutches per year-AnAge	Annual Mutation Rates	0.408319	1.48528e-12	277
56	Mammals	Gestation/Incubation (days)-AnAge	Annual Mutation Rates	-0.307694	6.20994e-09	342
57	Mammals	Adult weight (g)-AnAge	Annual Mutation Rates	-0.288024	1.12864e-08	379
58	Mammals	Birth weight (g)-AnAge	Annual Mutation Rates	-0.310957	3.23752e-08	303
59	Mammals	Litter/Clutch size-AnAge	Annual Mutation Rates	0.251656	1.36871e-06	359
60	Mammals	Body mass (g)-AnAge	Annual Mutation Rates	-0.423166	3.01756e-06	113
61	Mammals	Weaning weight (g)-AnAge	Annual Mutation Rates	-0.403257	6.5438e-06	117
62	Mammals	Weaning (days)-AnAge	Annual Mutation Rates	-0.281486	7.66921e-06	245
63	Mammals	Metabolic rate (W)-AnAge	Annual Mutation Rates	-0.387977	2.17679e-05	113
64	Mammals	mass-specific metabolic rate-AT	Annual Mutation Rates	0.833333	3.26105e-05	17
65	Mammals	Growth rate (1/days)-AnAge	Annual Mutation Rates	0.394739	7.54161e-05	95
66	Mammals	metabolic rate-AT	Annual Mutation Rates	-0.808824	8.4597e-05	17
67	Mammals	Temperature (K)-AnAge	Annual Mutation Rates	0.218513	0.008509	144
68	Mammals	methylation_levels	Annual Mutation Rates	-0.387033	0.00944812	44
69	Mammals	brain size-AT	Annual Mutation Rates	-0.208391	0.0145376	137
70	Mammals	MRDT (yrs)-AnAge	Annual Mutation Rates	-0.727859	0.0170142	10
71	Mammals	IMR (per yr)-AnAge	Annual Mutation Rates	0	1	9
72	Reptiles	Maximum longevity (yrs)-AnAge	Annual Mutation Rates	-0.660867	6.30438e-06	38
73	Reptiles	brain size-AT	Annual Mutation Rates	-0.89822	0.0024388	8
74	Reptiles	Adult weight (g)-AnAge	Annual Mutation Rates	-0.399897	0.0156706	36
75	Reptiles	metabolic rate-AT	Annual Mutation Rates	-0.9	0.0373861	5
76	Reptiles	mass-specific metabolic rate-AT	Annual Mutation Rates	0.9	0.0373861	5
77	Reptiles	Litter/Clutch size-AnAge	Annual Mutation Rates	-0.778312	0.0392811	7
78	Reptiles	Male maturity (days)-AnAge	Annual Mutation Rates	-0.391421	0.149084	15
79	Reptiles	Female maturity (days)-AnAge	Annual Mutation Rates	-0.30563	0.267955	15
80	Reptiles	Gestation/Incubation (days)-AnAge	Annual Mutation Rates	-0.0364466	0.915276	11
