## Supplementary material for "Systematic inference of mutation rates and spectra across the tree of life via a scalable read-based framework": Table S5

### Sheet: README
Supplementary Table 5 – PRCC results for mutation rate
Sheets
· Groups: lists the traits included in each PRCC model group (G1–G4).
· G1_PRCC, G2_PRCC, G3_PRCC, G4_PRCC: PRCC outputs for each trait set.
Rows
Each row is one PRCC estimate for a Trait within a Group (either “All” or a specific clade).
Columns (in order)
· Group – “All” or clade name
· Trait – predictor being tested
· PRCC – Spearman partial correlation (controls for other traits in the same G-set)
· p_value – two-sided p-value
· n – number of species-branches used after filtering and NA removal
· notes – reserved (empty)

### Sheet: Groups
G1	G2	G3	G4
Adult weight (g)-AnAge	Female maturity (days)-AnAge	Calculated_GL_d-MGL	Birth weight (g)-AnAge
Maximum longevity (yrs)-AnAge	Male maturity (days)-AnAge	Max_longevity_d-MGL	Adult weight (g)-AnAge
Sister taxa divergence (MY)	Maximum longevity (yrs)-AnAge	Sister taxa divergence (MY)	Sister taxa divergence (MY)
Outgroup divergence (MY)	Sister taxa divergence (MY)	Outgroup divergence (MY)	Outgroup divergence (MY)
	Outgroup divergence (MY)

### Sheet: G1_PRCC
Group	Trait	PRCC	p_value	n	notes
All	Maximum longevity (yrs)-AnAge	-0.394083	6.02939e-45	1178
All	Outgroup divergence (MY)	-0.193373	2.31512e-11	1178
All	Adult weight (g)-AnAge	-0.112332	0.00011401	1178
All	Sister taxa divergence (MY)	-0.0929311	0.00142751	1178
Birds	Adult weight (g)-AnAge	-0.339011	6.93411e-15	502
Birds	Maximum longevity (yrs)-AnAge	-0.272576	5.96942e-10	502
Birds	Sister taxa divergence (MY)	-0.20886	2.52778e-06	502
Birds	Outgroup divergence (MY)	-0.0637011	0.155361	502
Fish	Outgroup divergence (MY)	-0.361211	5.20001e-06	154
Fish	Maximum longevity (yrs)-AnAge	-0.288163	0.000333232	154
Fish	Sister taxa divergence (MY)	-0.156705	0.0546681	154
Fish	Adult weight (g)-AnAge	0.0150421	0.854551	154
Mammals	Maximum longevity (yrs)-AnAge	-0.434339	3.8711e-23	475
Mammals	Outgroup divergence (MY)	-0.1626	0.000389871	475
Mammals	Sister taxa divergence (MY)	-0.0309762	0.501996	475
Mammals	Adult weight (g)-AnAge	-0.0263367	0.568162	475
Reptiles	Maximum longevity (yrs)-AnAge	-0.573773	7.11319e-05	45
Reptiles	Outgroup divergence (MY)	-0.154194	0.329568	45
Reptiles	Adult weight (g)-AnAge	0.139916	0.37683	45
Reptiles	Sister taxa divergence (MY)	-0.0207419	0.896266	45

### Sheet: G2_PRCC
Group	Trait	PRCC	p_value	n	notes
All	Maximum longevity (yrs)-AnAge	-0.331367	6.57236e-21	763
All	Outgroup divergence (MY)	-0.202765	1.74455e-08	763
All	Sister taxa divergence (MY)	-0.0908624	0.012269	763
All	Male maturity (days)-AnAge	-0.0887715	0.014427	763
All	Female maturity (days)-AnAge	0.0374886	0.302321	763
Birds	Maximum longevity (yrs)-AnAge	-0.423741	2.26631e-14	301
Birds	Sister taxa divergence (MY)	-0.206133	0.000348982	301
Birds	Female maturity (days)-AnAge	-0.114108	0.049458	301
Birds	Outgroup divergence (MY)	-0.101388	0.081086	301
Birds	Male maturity (days)-AnAge	0.0451784	0.437924	301
Fish	Sister taxa divergence (MY)	-0.378584	4.9257e-05	113
Fish	Outgroup divergence (MY)	-0.29849	0.00161828	113
Fish	Female maturity (days)-AnAge	-0.202742	0.0344897	113
Fish	Male maturity (days)-AnAge	0.0952529	0.324503	113
Fish	Maximum longevity (yrs)-AnAge	0.0134209	0.889838	113
Mammals	Maximum longevity (yrs)-AnAge	-0.265183	1.19273e-06	330
Mammals	Male maturity (days)-AnAge	-0.222372	5.11226e-05	330
Mammals	Outgroup divergence (MY)	-0.160961	0.00356737	330
Mammals	Female maturity (days)-AnAge	0.157545	0.00435199	330
Mammals	Sister taxa divergence (MY)	-0.0135068	0.808047	330

### Sheet: G3_PRCC
Group	Trait	PRCC	p_value	n	notes
All	Outgroup divergence (MY)	-0.225675	2.60844e-06	428
All	Calculated_GL_d-MGL	-0.105645	0.0294345	428
All	Sister taxa divergence (MY)	0.0787599	0.104929	428
All	Max_longevity_d-MGL	-0.0167592	0.730465	428
Mammals	Outgroup divergence (MY)	-0.225675	2.60844e-06	428
Mammals	Calculated_GL_d-MGL	-0.105645	0.0294345	428
Mammals	Sister taxa divergence (MY)	0.0787599	0.104929	428
Mammals	Max_longevity_d-MGL	-0.0167592	0.730465	428

### Sheet: G4_PRCC
Group	Trait	PRCC	p_value	n	notes
All	Outgroup divergence (MY)	-0.283013	4.72895e-12	578
All	Birth weight (g)-AnAge	-0.147485	0.000387721	578
All	Sister taxa divergence (MY)	0.0396222	0.34292	578
All	Adult weight (g)-AnAge	-0.0247434	0.553766	578
Birds	Sister taxa divergence (MY)	-0.240703	0.00342713	149
Birds	Outgroup divergence (MY)	-0.183788	0.0263795	149
Birds	Adult weight (g)-AnAge	-0.150557	0.0696934	149
Birds	Birth weight (g)-AnAge	-0.127645	0.124692	149
Mammals	Outgroup divergence (MY)	-0.272487	1.09015e-08	429
Mammals	Sister taxa divergence (MY)	0.100211	0.0386901	429
Mammals	Birth weight (g)-AnAge	-0.0962089	0.0472002	429
Mammals	Adult weight (g)-AnAge	-0.0707588	0.144846	429
