## Supplementary material for "Systematic inference of mutation rates and spectra across the tree of life via a scalable read-based framework": Table S7

### Sheet: README
Supplementary Table 7 – Signature accumulation vs divergence time
Correlation of mutation burden and de novo signature burden with sister-taxa divergence time, reported for all species and by clade.
Trait tested: Sister taxa divergence (MY)
Minimum sample size: N ≥ 10
Filter: uses Fraction of retained pseudo-reads
Rows
Each row is one correlation test for a specific Signature within a specific Clade (including “All”).
Columns (in file order)
· Clade – “All” or clade name
· Signature – mut/bp or a de novo signature
· Pearson_rho – Pearson correlation coefficient
· Pearson_p_value – two-sided p-value
· Spearman_rho – Spearman correlation coefficient
· Spearman_p_value – two-sided p-value
· N – number of species-branches used (after filtering and NA removal)
Notes
mut/bp is the total mutation burden per callable base.

### Sheet: Denovo_signatures_divergence_ti
	Clade	Signature	N	Spearman_rho	Spearman_p	Pearson_rho	Pearson_p	Spearman_FDR	Pearson_FDR
	All	SBS5-like	4666	0.669704	0	0.545342	0	0	0
	All	mut/bp	4666	0.624021	0	0.508336	3.88997e-305	0	1.86719e-303
	All	SBS1-like	4666	0.552022	0	0.468312	4.45837e-253	0	1.42668e-251
	Fish	mut/bp	1265	0.82441	1.720396929e-314	0.741665	2.77745e-221	3.30316210356e-313	6.66587e-220
	Fish	SBS5-like	1265	0.824689	6.93904085e-315	0.719818	1.81686e-202	1.6653698042e-313	3.48838e-201
	All	SBS54-like	4666	0.488233	4.01718e-278	0.412938	1.28639e-191	6.42749e-277	2.05823e-190
	Mammals	mut/bp	842	0.864667	2.21083e-253	0.791662	6.18213e-182	2.653e-252	8.47834e-181
	Mammals	SBS5-like	842	0.8659	6.23558e-255	0.77535	7.61449e-170	8.55165e-254	9.13739e-169
	Fish	SBS54-like	1265	0.677194	1.74234e-170	0.623941	2.01641e-137	1.28665e-169	2.15084e-136
	Mammals	SBS30-like	842	0.758932	1.15456e-158	0.716659	1.3222e-133	6.92737e-158	1.26931e-132
	Birds	mut/bp	1158	0.768407	2.50176e-226	0.620407	3.85043e-124	2.66855e-225	3.36037e-123
	Mammals	SBSB	842	0.760003	2.29296e-159	0.687625	6.62892e-119	1.46749e-158	5.30313e-118
	Fish	SBS1-like	1265	0.675459	2.67947e-169	0.585129	4.32903e-117	1.83735e-168	3.19683e-116
	Fish	SBSA	1265	0.708333	2.79436e-193	0.584918	5.48593e-117	2.43871e-192	3.76178e-116
	Birds	SBS5-like	1158	0.761989	2.24564e-220	0.601874	4.75787e-115	2.15582e-219	3.04504e-114
	Birds	SBS54-like	1158	0.511307	3.88594e-78	0.584229	6.24382e-107	1.4922e-77	3.74629e-106
	Fish	SBS12-like	1265	0.556721	7.28615e-104	0.55488	4.74391e-103	3.33081e-103	2.67891e-102
	Mammals	SBS1-like	842	0.787612	7.80041e-179	0.633523	1.1209e-95	6.24033e-178	5.97812e-95
	All	SBSA	4666	0.350128	1.17953e-134	0.292658	8.23769e-93	6.66089e-134	4.1622e-92
	Mammals	SBS54-like	842	0.671408	2.00735e-111	0.625341	1.46789e-92	9.63528e-111	7.04587e-92
	Mammals	SBS12-like	842	0.625354	1.45084e-92	0.591422	1.41952e-80	6.05567e-92	6.48924e-80
	Mammals	SBSA	842	0.451419	1.6488e-43	0.569573	1.40941e-73	5.10595e-43	6.15016e-73
	All	SBSB	4666	0.275663	3.83516e-82	0.257739	1.09199e-71	1.53407e-81	4.55787e-71
	Birds	SBS1-like	1158	0.63438	2.07299e-131	0.488041	2.45576e-70	1.04741e-130	9.82304e-70
	Fish	SBS30-like	1265	0.491535	6.48643e-78	0.465962	3.54611e-69	2.39499e-77	1.36171e-68
	Fish	SBSB	1265	0.61695	1.50596e-133	0.424197	2.06289e-56	8.0318e-133	7.61681e-56
	Birds	SBS12-like	1158	0.435463	8.90012e-55	0.425975	3.00613e-52	2.94625e-54	1.06885e-51
	All	SBS30-like	4666	0.302446	2.68461e-99	0.198262	1.42738e-42	1.17147e-98	4.89389e-42
	Birds	SBSA	1158	0.437681	2.22072e-55	0.346319	5.71716e-34	7.6139e-55	1.89258e-33
	Reptiles	mut/bp	178	0.79483	4.97614e-40	0.721818	6.10539e-30	1.49284e-39	1.95372e-29
	Birds	SBS30-like	1158	0.32584	4.77737e-30	0.323078	1.53319e-29	1.1186e-29	4.74794e-29
	Insects	SBS54-like	317	0.795571	1.57856e-70	0.573677	3.88212e-29	5.61266e-70	1.16463e-28
	Reptiles	SBS5-like	178	0.764398	2.21737e-35	0.669585	1.6467e-24	6.08193e-35	4.79041e-24
	Reptiles	SBS30-like	178	0.720331	9.06486e-30	0.659878	1.27799e-23	2.07197e-29	3.60843e-23
	Birds	SBSB	1158	0.340727	7.20402e-33	0.287299	1.91892e-23	1.86915e-32	5.26333e-23
	Insects	SBS12-like	317	0.610751	8.5516e-34	0.518731	3.11324e-23	2.28043e-33	8.30198e-23
	Plants	SBS54-like	461	0.50159	9.60252e-31	0.412315	2.39371e-20	2.3046e-30	6.21069e-20
	Reptiles	SBSA	178	0.687633	2.94803e-26	0.611282	1.28029e-19	6.43207e-26	3.23441e-19
	Fungi	mut/bp	329	0.631809	4.63719e-38	0.448874	1.02363e-17	1.30932e-37	2.5197e-17
	Insects	SBS30-like	317	0.561596	9.60288e-28	0.444899	8.16196e-17	2.1439e-27	1.95887e-16
	Insects	SBS1-like	317	0.311251	1.50491e-08	0.440115	1.89002e-16	2.49088e-08	4.4254e-16
	Fungi	SBS12-like	329	0.635094	1.48051e-38	0.428543	3.96787e-16	4.30693e-38	9.06941e-16
	Reptiles	SBS1-like	178	0.566036	1.8163e-16	0.558342	5.60167e-16	3.2899e-16	1.25061e-15
	Reptiles	SBSB	178	0.581787	1.64883e-17	0.55704	6.75859e-16	3.044e-17	1.4746e-15
	Fungi	SBS5-like	329	0.497077	6.19345e-22	0.392244	1.51697e-13	1.26504e-21	3.23621e-13
	Plants	SBS1-like	461	0.353596	5.05028e-15	0.324669	8.90098e-13	8.81504e-15	1.85759e-12
	Plants	mut/bp	461	0.415593	1.12012e-20	0.324009	9.95341e-13	2.10845e-20	2.03304e-12
	Plants	SBSA	461	0.423937	1.56061e-21	0.322594	1.26366e-12	3.05752e-21	2.52731e-12
	Fungi	SBS30-like	329	0.584216	1.69723e-31	0.374686	2.09534e-12	4.28775e-31	4.10516e-12
	Insects	mut/bp	317	0.587722	7.85567e-31	0.379267	2.77209e-12	1.9337e-30	5.32241e-12
	Fungi	SBS54-like	329	0.521506	2.42777e-24	0.371669	3.23871e-12	5.06665e-24	6.0964e-12
	Plants	SBS5-like	461	0.418509	5.66068e-21	0.304101	2.55442e-11	1.08685e-20	4.71586e-11
	Plants	SBS12-like	461	0.424351	1.41302e-21	0.287288	3.28816e-10	2.82603e-21	5.9559e-10
	Reptiles	SBS54-like	178	0.493233	2.65808e-12	0.432564	1.64146e-09	4.5567e-12	2.91815e-09
	Fungi	SBS1-like	329	0.527575	5.70831e-25	0.305785	1.50043e-08	1.21777e-24	2.61894e-08
	Fungi	SBSB	329	0.280518	2.30364e-07	0.239443	1.13038e-05	3.7483e-07	1.93779e-05
	Crustacea	SBSB	14	0.513858	0.0601575	0.863929	6.79157e-05	0.0875018	0.000114384
	Insects	SBS5-like	317	0.423139	3.35029e-15	0.209493	0.000171997	5.95606e-15	0.000284685
	Fungi	SBSA	329	0.229774	2.57303e-05	0.155057	0.00481964	4.04936e-05	0.00784212
	Protists	SBSB	19	0.409177	0.0819337	0.537973	0.017506	0.117397	0.0280096
	Crustacea	SBS54-like	14	0.221491	0.446655	0.605162	0.0218439	0.556869	0.0343774
	All	SBS12-like	4666	0.224354	2.56749e-54	0.0333009	0.0229212	8.21598e-54	0.0354909
	Insects	SBSB	317	-0.271708	9.05148e-07	-0.103978	0.0644616	1.44824e-06	0.0982272
	Protists	SBS30-like	19	-0.170196	0.486045	-0.41702	0.0756844	0.582028	0.113527
	Plants	SBSB	461	0.186327	5.69632e-05	0.0744048	0.11062	8.8201e-05	0.163377
	Protists	SBS1-like	19	-0.139332	0.569432	-0.374237	0.114449	0.650779	0.166471
	Protists	SBSA	19	-0.357148	0.133328	-0.366528	0.122713	0.188228	0.175828
	Insects	SBSA	317	-0.00618023	0.912725	-0.0828623	0.141014	0.935764	0.199079
	Cnidaria	SBS12-like	36	-0.353048	0.0346802	-0.225266	0.186519	0.0520202	0.259504
	Protists	SBS54-like	19	0.474433	0.0401341	0.297249	0.216501	0.059275	0.296915
	Reptiles	SBS12-like	178	0.490796	3.5284e-12	-0.08765	0.244668	5.94256e-12	0.330819
	Protists	SBS12-like	19	0.246917	0.308151	0.268649	0.266087	0.405239	0.354783
	Amphibians	SBS5-like	24	-0.0226679	0.916269	-0.224817	0.290889	0.935764	0.38254
	Amphibians	SBS12-like	24	-0.153444	0.474086	-0.220837	0.299739	0.582028	0.388851
	Plants	SBS30-like	461	0.123893	0.00774158	0.0438183	0.347877	0.0117967	0.445283
	Cnidaria	SBS1-like	36	-0.139673	0.416531	-0.157998	0.357399	0.526144	0.451452
	Amphibians	mut/bp	24	-0.0174369	0.935547	-0.191695	0.369537	0.945394	0.460721
	Amphibians	SBS30-like	24	-0.0418484	0.846055	-0.186601	0.38263	0.899234	0.470929
	Amphibians	SBS54-like	24	-0.285964	0.175534	-0.173904	0.416396	0.237341	0.506
	Amphibians	SBS1-like	24	-0.0401048	0.852399	-0.163152	0.446217	0.899234	0.53546
	Cnidaria	SBS30-like	36	-0.25306	0.136451	-0.127681	0.45803	0.189845	0.542851
	Crustacea	SBS1-like	14	-0.141754	0.628813	-0.211943	0.466974	0.701931	0.546702
	Amphibians	SBSB	24	-0.00174369	0.993548	-0.121415	0.571969	0.993548	0.661555
	Cnidaria	SBSB	36	-0.118542	0.491086	-0.0826681	0.631707	0.582028	0.721951
	Cnidaria	SBS54-like	36	-0.120603	0.483525	-0.0729747	0.672324	0.582028	0.759331
	Crustacea	SBS5-like	14	0.407543	0.148063	0.0993896	0.735327	0.203058	0.82083
	Crustacea	SBS12-like	14	0.0974559	0.740313	-0.0938243	0.749702	0.807614	0.827257
	Cnidaria	mut/bp	36	-0.104626	0.543671	-0.0397835	0.817806	0.636493	0.872326
	Cnidaria	SBSA	36	-0.0927716	0.590475	-0.0408333	0.813082	0.666889	0.872326
	Amphibians	SBSA	24	0.0313863	0.884247	0.0515642	0.810884	0.922692	0.872326
	Crustacea	SBSA	14	0.23921	0.410136	-0.0613425	0.834981	0.524975	0.880859
	Crustacea	SBS30-like	14	0.274648	0.34197	-0.0577342	0.844577	0.443637	0.881297
	Crustacea	mut/bp	14	0.318946	0.266365	0.0496273	0.866207	0.355153	0.894149
	Protists	mut/bp	19	-0.143741	0.557151	-0.0220438	0.928626	0.644415	0.948384
	Protists	SBS5-like	19	-0.0652566	0.790687	-0.015617	0.949404	0.852876	0.959398
	Cnidaria	SBS5-like	36	-0.0685479	0.69119	0.00363989	0.983191	0.762693	0.983191
